# Identification of differentially recognized T cell epitopes in the spectrum of *Mtb* infection

**DOI:** 10.1101/2023.04.12.536550

**Authors:** Sudhasini Panda, Jeffrey Morgan, Catherine Cheng, Mayuko Saito, Robert H. Gilman, Nelly Ciobanu, Valeriu Crudu, Donald G Catanzaro, Antonino Catanzaro, Timothy Rodwell, Judy S.B. Perera, Teshan Chathuranga, Bandu Gunasena, Aruna D. DeSilva, Bjoern Peters, Alessandro Sette, Cecilia S. Lindestam Arlehamn

**Author notes:** Corresponding author Cecilia S. Lindestam Arlehamn.

## Abstract

Tuberculosis caused by *Mycobacterium tuberculosis* is one of the leading causes of death from a single infectious agent. Identifying dominant epitopes and comparing their reactivity in different tuberculosis (TB) infection states can help design diagnostics and vaccines. We performed a proteome-wide screen of 20,610 *Mtb* derived peptides in 21 Active TB (ATB) patients 3-4 months post-diagnosis of pulmonary TB (mid-treatment) using an IFNγ and IL-17 Fluorospot assay. Responses were mediated exclusively by IFNγ and identified a total of 137 unique epitopes, with each patient recognizing, on average, 8 individual epitopes and 22 epitopes (16%) recognized by 2 or more participants. Responses were predominantly directed against antigens part of the cell wall and cell processes category. Testing 517 peptides spanning TB vaccine candidates and ESAT- 6 and CFP10 antigens also revealed differential recognition between ATB participants mid-treatment and healthy IGRA+ participants of several vaccine antigens. An ATB-specific peptide pool consisting of epitopes exclusively recognized by participants mid-treatment, allowed distinguishing participants with active pulmonary TB from healthy interferon-gamma release assay (IGRA)+/- participants from diverse geographical locations. Analysis of longitudinal samples indicated decreased reactivity during treatment for pulmonary TB. Together, these results show that a proteome-wide screen of T cell reactivity identifies epitopes and antigens that are differentially recognized depending on the *Mtb* infection stage. These have potential use in developing diagnostics and vaccine candidates and measuring correlates of protection.
