## Supplementary material for "Identification of differentially recognized T cell epitopes in the spectrum of *Mtb* infection": Table S1

### Sheet: Sheet1
Table S1. T cell epitopes recognized by 21 participants with ATB (mid-treatment)
Rv number	Epitope sequence	Functional Category	SFC	No.of responders	Peptide in the peptide pool PC851	Peptide in the peptide pool PC712	Peptide contained in ATB116
Rv1038c, Rv1197, Rv1792, Rv2347c, Rv3620c	NQAFRNIVNMLHGVR	cell wall and cell processes	22.5	3	Yes		Yes
Rv1196, Rv1361c, Rv3478	INSARMYAGPGSASL	PE/PPE	145.833	3		Yes
Rv0107c	DQLVRRVVVPAVATT	cell wall and cell processes	963.3	2	Yes		Yes4
Rv0287	AAFQAAHARFVAAAA	cell wall and cell processes	546.6	2	Yes
Rv0288	AMMARDTAEAAKWGG	cell wall and cell processes	1039.16	2	Yes
Rv0288	AQWNQAMEDLVRAYH	cell wall and cell processes	417.5	2	Yes
Rv0288	EDLVRAYHSMSSTHE	cell wall and cell processes	143.333	2
Rv0288	MAMMARDTAEAAKWG	cell wall and cell processes	1100.8	2	Yes
Rv0288, Rv3019c	GDMAGYAGTLQSLGA	cell wall and cell processes	76.6667	2	Yes
Rv0676c	ALCLIFIIMLIITRS	cell wall and cell processes	145	2	Yes		Yes4
Rv1196, Rv1361c	LIATNLLGQNTPAIA	PE/PPE	43.3333	2		Yes
Rv1196, Rv1361c	SSAGLMVAAASPYVA	PE/PPE	29.1667	2		Yes	Yes
Rv1387, Rv3018c, Rv3021c	AVLVATNFFGINTIP	PE/PPE	140.8	2		Yes
Rv3019c	MSQIMYNYPAMMAHA	cell wall and cell processes	91.6	2	Yes
Rv3136	AAGGWDSLAAELATT	PE/PPE	49.1667	2		Yes
Rv3615c	LRIAAKIYSEADEAW	cell wall and cell processes	310.8	2	Yes
Rv3874	EISTNIRQAGVQYSR	cell wall and cell processes	292.5	2	Yes
Rv3874	IRQAGVQYSRADEEQ	cell wall and cell processes	287.5	2	Yes
Rv3874	KQELDEISTNIRQAG	cell wall and cell processes	285.8	2	Yes
Rv3875	ISEAGQAMASTEGNV	cell wall and cell processes	177.5	2	Yes
Rv3875	MTEQQWNFAGIEAAA	cell wall and cell processes	53.3	2	Yes
Rv3875	NLARTISEAGQAMAS	cell wall and cell processes	120	2	Yes
Rv3875	QKWDATATELNNALQ	cell wall and cell processes	520.8	2	Yes
Rv3875	YQGVQQKWDATATEL	cell wall and cell processes	515.8	2	Yes
Rv3887c	ATRFRPIIRLTVEWL	cell wall and cell processes	186.6	2	Yes		Yes4
Rv0016c	ADGLRADPRNQRVLL	cell wall and cell processes	76.6667	1	Yes		Yes
Rv0017c	GLTAILMLYSIVIIR	cell wall and cell processes	152.5	1			Yes
Rv0040c	DSQKLLAWQTTNASM	cell wall and cell processes	639.167	1	Yes		Yes
Rv0144	ADAQYPASTAFLATT	regulatory proteins	557.5	1		Yes	Yes
Rv0160c	GGLLARFPGFYIPFL	PE/PPE	235	1		Yes	Yes
Rv0174	LILFAIVSVVAIVVL	virulence, detoxification, adaptation	29.1667	1		Yes	Yes
Rv01763	ACLLGLTILLLAVNR	cell wall and cell processes	75.8	1	Yes		Yes
Rv01763	IRRLTAAVALAAAGA	cell wall and cell processes	200.8	1	Yes		Yes
Rv0205	AAVLVLFTLIFFLYG	cell wall and cell processes	21.6667	1	Yes		Yes
Rv0235c	QLYQYRFTTVAELRR	cell wall and cell processes	158.333	1	Yes		Yes
Rv0244c	NVRDQVFNLFEVLGV	lipid metabolism	21.6667	1		Yes	Yes
Rv0266c	YLRIAVANMANAVKK	intermediary metabolism and respiration	49.1667	1		Yes	Yes
Rv0267	LSRAGLFFVPLAVAA	cell wall and cell processes	37.5	1	Yes		Yes
Rv0268c	ISAERYESLMEELED	conserved hypotheticals	74.1667	1		Yes	Yes
Rv0276	ESPVSYHAFDPELQL	conserved hypotheticals	188.333	1		Yes	Yes
Rv0276	FNLMLWDLDRRMRRG	conserved hypotheticals	68.3333	1		Yes	Yes
Rv0276	YLYPIVALRIRGIAL	conserved hypotheticals	111.667	1		Yes	Yes
Rv0280	GVLVATNFFGINTIP	PE/PPE	175.833	1		Yes
Rv0284	AGHTHYLIIDDVDQV	cell wall and cell processes	124.167	1	Yes		Yes
Rv0284	EVFLVIDNLYGFGRD	cell wall and cell processes	35.8333	1	Yes		Yes
Rv0284	FFPFVLLLAATALYR	cell wall and cell processes	192.5	1	Yes		Yes
Rv0284	GILIVGMIVALVATG	cell wall and cell processes	87.5	1	Yes		Yes
Rv0284	ISPQTLFFPFVLLLA	cell wall and cell processes	212.5	1	Yes		Yes
Rv0284	LIIDDVDQVPDSPAM	cell wall and cell processes	47.5	1	Yes		Yes
Rv0287	AAGTYVAADAAAAST	cell wall and cell processes	56.6667	1	Yes
Rv0288	AMEDLVRAYHAMSST	cell wall and cell processes	190	1	Yes
Rv0288	DTGITYQAWQAQWNQ	cell wall and cell processes	43.3333	1	Yes
Rv0288	EDLVRAYHAMSSTHE	cell wall and cell processes	286.6	1	Yes		Yes
Rv0288	HEANTMAMMARDTAE	cell wall and cell processes	304.16	1	Yes
Rv0288	LQSLGAEIAVEQAAL	cell wall and cell processes	107.5	1	Yes
Rv0288	MSQIMYNYPAMLGHA	cell wall and cell processes	227.5	1	Yes
Rv0288	QAALQSAWQGDTGIT	cell wall and cell processes	36.6667	1	Yes
Rv0288	SAWQGDTGITYQAWQ	cell wall and cell processes	99.16	1	Yes
Rv0288	VRAYHAMSSTHEANT	cell wall and cell processes	50	1	Yes
Rv0288	YAGTLQSLGAEIAVE	cell wall and cell processes	62.5	1	Yes
Rv0288	YNYPAMLGHAGDMAG	cell wall and cell processes	62.5	1	Yes
Rv0288	YQAWQAQWNQAMEDL	cell wall and cell processes	178.333	1	Yes
Rv0290	GWYLVAATAAAATLR	cell wall and cell processes	251.667	1	Yes
Rv0290	IPVMAYLVGLFAWVL	cell wall and cell processes	170	1	Yes
Rv0290	LPLRRLLGLVAAGLD	cell wall and cell processes	136.667	1	Yes		Yes
Rv0290	QLSALWARFPLPVIP	cell wall and cell processes	90	1	Yes
Rv0290	QSGFIAAAVLLSVLG	cell wall and cell processes	118.333	1	Yes		Yes
Rv0361	EDQVRQAIQSLDIAI	cell wall and cell processes	347.5	1	Yes		Yes
Rv0440	EDAVRNAKAAVEEGI	virulence, detoxification, adaptation	114.167	1		Yes	Yes
Rv0440	MAKTIAYDEEARRGL	virulence, detoxification, adaptation	38.3333	1		Yes	Yes
Rv0573c	EQDLRYLRGLGQFSD	intermediary metabolism and respiration	178.333	1		Yes	Yes
Rv0585c	LPFVILIGLIVSRQW	cell wall and cell processes	47.5	1	Yes		Yes
Rv0590A	AGGIYGDFFNFYLCD	virulence, detoxification, adaptation	59.1667	1		Yes	Yes
Rv0694	GITVADNVAAFSELG	intermediary metabolism and respiration	76.6667	1		Yes	Yes
Rv0731c	FGEVIYVSAELKQKH	lipid metabolism	175	1		Yes	Yes
Rv0836c	RATFRALGSTGHRFL	conserved hypotheticals	49.1667	1		Yes	Yes
Rv0876c	ELWVGFTAVSALLIL	cell wall and cell processes	89.1667	1	Yes		Yes
Rv1005c	TTPSVLFLLLKTIAT	intermediary metabolism and respiration	591.667	1			Yes
Rv1111c	LGTAAGVLLIGLVRW	conserved hypotheticals	26.6667	1		Yes	Yes
Rv1122	GSWLLDLTAIALRES	intermediary metabolism and respiration	135	1		Yes	Yes
Rv1173	GIGRPARQRTTTYAL	intermediary metabolism and respiration	101.667	1		Yes	Yes
Rv1195	AAIHDQFVATLASSA	PE/PPE	25.8333	1		Yes	Yes
Rv1195	VHVSFVMAYPEMLAA	PE/PPE	70.8333	1
Rv1196	GSASLVAAAQMWDSV	PE/PPE	86.6667	1		Yes
Rv1196	LLPFEEAPEMTSAGG	PE/PPE	81.6667	1		Yes
Rv1196	TATATLLPFEEAPEM	PE/PPE	85	1		Yes	Yes
Rv1196, Rv1361c	TPAIAVNEAEYGEMW	PE/PPE	60	1		Yes
Rv1198	AEHQAIIRDVLTASD	cell wall and cell processes	114.16	1	Yes
Rv1198, Rv2346c	GAMIRAQAGLLEAEH	cell wall and cell processes	56.6667	1	Yes		Yes
Rv1227c	APVMWALSASLGWIL	cell wall and cell processes	91.6667	1	Yes		Yes
Rv13493	LIGFALLAFCSVVAR	cell wall and cell processes	114.16	1	Yes		Yes
Rv13513	AQHRHRYLTMVNVGR	conserved hypotheticals	421.6	1		Yes	Yes
Rv1387	GINTIPIAINEAEYV	PE/PPE	65.8333	1		Yes
Rv1442	KTPEWAAALSGLAAG	intermediary metabolism and respiration	71.6667	1		Yes	Yes
Rv1508c3	IVVVAVLALGRRIPP	cell wall and cell processes	74.16	1	Yes		Yes
Rv1565c	IRRLLPALVVVLAGC	cell wall and cell processes	45	1	Yes		Yes
Rv1565c	WPLLIFWLSYTGHRH	cell wall and cell processes	123.333	1	Yes		Yes
Rv1599	LPTVRPIVAAVAERG	intermediary metabolism and respiration	65	1		Yes	Yes
Rv1629	FRAFYALPAENFKTR	information pathways	62.5	1		Yes	Yes
Rv1681	IRLALSLGFRVRVAA	intermediary metabolism and respiration	162.5	1		Yes	Yes
Rv1807, Rv1802	AAAAAYEAAFAATVP	PE/PPE	22.5	1		Yes	Yes
Rv1807, Rv1802	AGAQAEGAAAAYEAA	PE/PPE	25.8333	1			Yes
Rv1807, Rv1802	GAAAAYEAAFAATVP	PE/PPE	29.1667	1			Yes
Rv1813c	KAWHQRTPARAEQVA	conserved hypotheticals	86.6667	1		Yes	Yes
Rv1886c	DIKVQFQSGGNNSPA	lipid metabolism	94.1667	1		Yes	Yes
Rv1886c, Rv3804c	PSMGRDIKVQFQSGG	lipid metabolism	110.833	1		Yes
Rv1888c3	ILLLVAVVALLFTGR	cell wall and cell processes	40	1	Yes		Yes
Rv1888c3	ILLLVAVVALLFTSR	cell wall and cell processes	230.8	1			Yes
Rv1890c	GNGYRLTGKLHIRGK	conserved hypotheticals	35	1		Yes	Yes
Rv1894c	AVGFTPEQLEIELNW	conserved hypotheticals	20	1		Yes	Yes
Rv1894c	FPIFAVTHCRDVVVA	conserved hypotheticals	75	1			Yes
Rv1997	ANRWIILGVSAQAIA	cell wall and cell processes	457.5	1	Yes		Yes
Rv2024c	ARILLLVPSISLLSQ	conserved hypotheticals	25	1		Yes	Yes
Rv2024c	KDDIFYYVYGLLHDP	conserved hypotheticals	143.333	1			Yes
Rv2024c	KQQVIAELYEKFFRI	conserved hypotheticals	104.167	1
Rv2031c	AYGSFVRTVSLPVGA	virulence, detoxification, adaptation	413.3	1		Yes
Rv2032	ESLRLYDSSYHAELF	conserved hypotheticals	31.6667	1		Yes	Yes
Rv2040c	AILLVLTVLQLRITH	cell wall and cell processes	20.8333	1	Yes		Yes
Rv2051c3	ILVGAAAAVVLVAMR	cell wall and cell processes	188.3	1	Yes		Yes
Rv2094c	TPVQSQRVDPSAASG	cell wall and cell processes	394.16	1	Yes		Yes
Rv2095c3	EATGLLVALRALADI	intermediary metabolism and respiration	480.8	1		Yes	Yes
Rv2095c3	EATGLLVALRALANI	intermediary metabolism and respiration	41.6667	1			Yes
Rv2095c3	SPPGLPVAAVAEQAP	intermediary metabolism and respiration	25	1			Yes
Rv2096c	ERLVNLVIALLSTRG	intermediary metabolism and respiration	38.3333	1		Yes	Yes
Rv2338c	AAEVLKILLGHGRVY	intermediary metabolism and respiration	68.3333	1		Yes	Yes
Rv2875	AAFSKLPASTIDELK	cell wall and cell processes	26.6667	1	Yes
Rv3019c	MSQIMYNYPAMRAHA	cell wall and cell processes	90.8333	1
Rv3020c	AAFQGAHARFVAAAA	cell wall and cell processes	587.5	1	Yes
Rv3020c	AAGTYVAADAAAASS	cell wall and cell processes	69.16	1	Yes
Rv30633	AIFMGCYLRFLRPGR	virulence, detoxification, adaptation	1177.5	1		Yes	Yes
Rv3071	ARFFGRNVNVPLMII	conserved hypotheticals	3230.83	1		Yes	Yes
Rv3125c	AAIQARAAATAFEAA	PE/PPE	56.6667	1		Yes	Yes
Rv3125c	SMLFLPVRILTSPIT	PE/PPE	25	1		Yes	Yes
Rv3135	AAASWDALAAELASA	PE/PPE	34.1667	1		Yes
Rv3136	FFGQNTAAIAATEAQ	PE/PPE	86.6667	1		Yes
Rv3136	LLGQNTAAIAAIEAQ	PE/PPE	31.6667	1
Rv3148	VLMMELNRISSHLVA	intermediary metabolism and respiration	170.833	1		Yes	Yes
Rv3182	RILFAFDPARQAILL	conserved hypotheticals	54.1667	1		Yes	Yes
Rv3252c	GPILLYVLLPLLDLR	lipid metabolism	20	1		Yes	Yes
Rv3261	ADADIIMLAPSNPVV	intermediary metabolism and respiration	55.8333	1		Yes	Yes
Rv3365c	LRRNSANLLVLAGAQ	conserved hypotheticals	192.5	1		Yes	Yes
Rv3383c	ILLRDALHATAVRIL	lipid metabolism	55.8333	1			Yes
Rv3432c	DLVWDFRLPRVVSIN	intermediary metabolism and respiration	313.333	1		Yes	Yes
Rv3436c	AVLRRLEWHFTLVFA	intermediary metabolism and respiration	53.3333	1			Yes
Rv3458c	NVPSYRVSQYDIVDV	information pathways	93.3333	1		Yes	Yes
Rv3493c	GIDEISDNASVLVSV	conserved hypotheticals	58.3333	1		Yes	Yes
Rv3522	MLMPCFAQLYDELGI	lipid metabolism	20	1		Yes	Yes
Rv3557c	LVYRFIRDTTWVSVR	regulatory proteins	25	1		Yes	Yes
Rv3615c	VDLAKSLRIAAKIYS	cell wall and cell processes	369.16	1	Yes
Rv36353	GWLVLIAVLALSLVR	cell wall and cell processes	71.6	1	Yes		Yes
Rv36353	SSWRPVLLIPLTFAL	cell wall and cell processes	104.167	1	Yes		Yes
Rv3645	TVIILFLAGAVVNLK	cell wall and cell processes	73.3333	1	Yes		Yes
Rv3646c	EDALRLLSLPRVVGV	information pathways	23.3333	1		Yes	Yes
Rv3763	ASGPKVVIDGKDQNV	cell wall and cell processes	92.5	1	Yes		Yes
Rv3782	AQEWLRFGWFFLATR	cell wall and cell processes	66.6667	1			Yes
Rv3782	AQEWLRFGWFFLVTR	cell wall and cell processes	35	1	Yes		Yes
Rv3782	NRGYVLSQPGLRKLL	cell wall and cell processes	56.6667	1	Yes		Yes
Rv3784	DRYINWAKDQPQYPY	intermediary metabolism and respiration	23.3333	1		Yes	Yes
Rv3794	FCLFGVLFVLLRRGR	cell wall and cell processes	50.8333	1	Yes		Yes
Rv3796	IVDYYNFFLSGGFLA	conserved hypotheticals	28.3333	1		Yes	Yes
Rv3796	LHRAFAYTSNIFIRD	conserved hypotheticals	105	1		Yes	Yes
Rv3804c	MGRDIKVQFQSGGAN	lipid metabolism	117.5	1		Yes
Rv3818	GSTADFTGTTLNSLR	conserved hypotheticals	101.667	1		Yes	Yes
Rv3818	PDWVNTIFLSTRFRA	conserved hypotheticals	315	1		Yes	Yes
Rv3874	AAGTAAQAAVVRFQE	cell wall and cell processes	519.16	1	Yes
Rv3874	AEMKTDAATLAQEAG	cell wall and cell processes	384.16	1	Yes		Yes
Rv3874	MAEMKTDAATLAQEA	cell wall and cell processes	107.5	1	Yes
Rv3874	QVESTAGSLQGQWRG	cell wall and cell processes	20	1	Yes
Rv3875	NNALQNLARTISEAG	cell wall and cell processes	20.8333	1	Yes
Rv3875	NVTSIHSLLDEGKQS	cell wall and cell processes	115.833	1	Yes
Rv3875	SAIQGNVTSIHSLLD	cell wall and cell processes	144.167	1	Yes
Rv3875	SGSEAYQGVQQKWDA	cell wall and cell processes	65	1	Yes
Rv3910	GLSSVFMAILNTRNM	cell wall and cell processes	59.1667	1			Yes
Rv3910	GLSSVFMAILNTRNV	cell wall and cell processes	70.8333	1	Yes		Yes
1) PC85 - 85 peptides from the cell wall and cell processes category
2) PC71 - 71 peptides from all categories except cell wall and cell processes
3) Novel T cell antigens identified in this study
4) ATB116 includes 2 peptides with 1 amino acid mismatch (recognized in the screen by the same participant)
